# Genome-wide dysregulation of histone acetylation in the Parkinson’s disease brain

**DOI:** 10.1101/785550

**Authors:** Lilah Toker, Gia T Tran, Janani Sundaresan, Ole-Bjørn Tysnes, Guido Alves, Kristoffer Haugarvoll, Gonzalo S Nido, Christian Dölle, Charalampos Tzoulis

## Abstract

Parkinson disease (PD) is a complex neurodegenerative disorder of largely unknown etiology. While several genetic risk factors have been identified, the involvement of epigenetics in the pathophysiology of PD is mostly unaccounted for. We conducted a histone acetylome-wide association study in PD, using brain tissue from two independent cohorts of cases and controls. Immunoblotting revealed increased acetylation at several histone sites in PD, with the most prominent change observed for H3K27, a marker of active promoters and enhancers. Chromatin immunoprecipitation sequencing (ChIP-seq) further indicated that H3K27 hyperacetylation in the PD brain is a genome-wide phenomenon, with a strong predilection for genes implicated in the disease, including *SNCA, PARK7, PRKN* and *MAPT*. Integration of the ChIP-seq with transcriptomic data revealed that the correlation between promoter H3K27 acetylation and gene expression is attenuated in PD patients, suggesting that H3K27 acetylation may be decoupled from transcription in the PD brain. Our findings strongly suggest that dysregulation of histone acetylation plays an important role in the pathophysiology of PD and identify novel epigenetic signatures associated with the disease.
