## Supplementary table S1 for "Genome-wide dysregulation of histone acetylation in the Parkinson’s disease brain"

### Sheet: Ark1
Biobank ID	Sample	Diagnosis	Cohort	Sex	Age	Age of onset	Disease duration	PMI	PFC	Striatum	Cerebellum	Acetyl-Lysin WB	Histone markers WB	Cell markers WB	non-histone protein acetylation WB	ChIPseq (main analysis)	RNA seq	ChIPseq outliers	H3K27ac WB-ChIPseq correlation	Fam history of PD	Drugs last year of life
NM-001	PD-1	Parkinson's disease	Park West	M	86	78.22	7.78	30	+	+	+	+	+	+	+	+	+		+	no	Levodopa, Pramipexole, Bumetanide, Folic acid, Mirtazapine
NM-002	PD-2	Parkinson's disease	Park West	M	88	76.88	11.12	30	+	+	+	+	+	+	+	+	+		+	no	Levodopa, Ropinirole, Rivastigmine, Warfarin, Lactulose, Methenamine
NM-003	PD-3	Parkinson's disease	Park West	M	82	69.86	12.14	46	+	+	+	+	+	+	+	+	+		+	no	Pramipexole, Levodopa, Folic acid, Solifenacin, Furosemide, Rivastigmine, Bicalutamide
NM-004	PD-4	Parkinson's disease	Park West	F	81	67.63	13.37	15	+		+	+	+	+	+	+	+		+	no	Carbidopa/Levodopa/Entacapone, Lamotrigine, Salmeterolxinafoat, Allopurinol, Alimemazine, Glimepiride, Travoprost, Dorzolamide/Timolol
NM-005	PD-5	Parkinson's disease	Park West	M	69	62.6	6.4	57	+	+	+	+	+	+	+	+	+		+	no	Carbidopa/Levodopa/Entacapone, Pramipexole, Rasagiline, Irbesartan/Hydrochlortiazide
NM-006	PD-6	Parkinson's disease	Park West	M	72	63.1	8.9	48	+	+	+	+	+	+	+	+	+		+	no	Carbidopa/Levodopa/eÉntacapone, Rasagiline, Lactulose, Pregabalin, Ibuprofen, Quetiapine, Memantine, Enanton, Sertraline
NM-007	PD-7	Parkinson's disease	Park West	F	78	66.19	11.81	24	+	+	+	+	+	+	+	+	+		+	no	Levodopa, Rasagiline, Ropinirole, Rotigotine, Pramipexole, Acetylsalicyclic acid, Pravastatin, Ramipril, Metformin, Ezetimibe
NM-008	PD-8	Parkinson's disease	Park West	M	82	71.94	10.06	84	+			+				+	+		+	no	Pramipexole, Levodopa, Rasagiline, Acetylsalicyclic acid, Irbesartan, Metoprolol, Atorvastatin, Clopidogrel, Isosorbide mononitrate, Ramipril, Zopiclone, Diazepam
NM-009	PD-9	Parkinson's disease	Park West	M	95	86.56	8.44	48	+			+				+	+		+	Sibling with possible PD	Levodopa, Donepezil hydrochloride, Atorvastatin, Metothrexate, Esomeprazole, Folic acid, Paracetamol, Prednisolone, Zopiclone
NM-010	PD-10	Parkinson's disease	Park West	F	90	80.18	9.82	24	+			+				+	+	+	+	no	Levodopa, Trihexylphenidyl, Zolpidem
NM-011	PD-11	Parkinson's disease	Park West	F	80	64.61	15.39	48	+			+				+	+		+	no	Levodopa, Pramipexole, Selegiline, Rasagiline, Kliogest, Levothyroxine
NM-012	PD-12	Parkinson's disease	Park West	F	72	62.43	9.57	72	+			+				+	+		+	no	Carbidopa/Levodopa/Entacapone, Pramipexole, Selegiline, Rotigotine, Rasagiline, Sertraline
NM-013	PD-13	Parkinson's disease	Park West	M	74	61.61	12.39	24	+			+				+	+		+	Father with PD	Pramipexole, Paroxetine
NM-014	PD-14	Parkinson's disease	Park West	F	69	57.49	11.51	30	+							+	+	+	+	no	Levodopa/Carbidopa, Paracetamol, Solifenacin
NM-015	PD-15	Parkinson's disease	Park West	F	86	75.66	10.34	60	+							+	+		+	Sibling with possible PD	Levodopa/Carbidopa, Pramipexole, Melatonine, Vitamin D, Magnesium, Paracetamol, Estriol, Tramadol hydrochloride, Sodium picosulfate, Vitamin B12, Salmeterol, Ibuprofen
NM-016	PD-16	Parkinson's disease	Park West	M	85	73.62	11.38	33	+							+	+	+	+	no	Levodopa/Carbidopa, Vitamin B12, Warfarin, Escitalopram, Simvastatin, Pantoprazole, Vitamin D
NM-017	PD-17	Parkinson's disease	Park West	F	83	68.73	14.27	33	+							+	+	+	+	no	Levodopa/Carbidopa, vitamin C, Omeprazole, Timolol, Paracetamol
NM-018	PD-27	Parkinson's disease	Park West	M	82	62.27	19.73	22	+										+	no	Levodopa/Benserazide, Rasagiline, Cetirizine, Losartan, Folic acid, Furosemide, Levothyroxine, Atorvastatin, Apixaban
NM-019	PD-28	Parkinson's disease	Park West	M	75	63.55	11.45	48	+										+	no	Levodopa/Benserazide, Pramipexole, Selegiline,Acetylsalicylic acid, Telmisartan, Mirabegron, Pantoprazole, Melatonin, Paracetamol, Ondasetrone
NM-020	PD-29	Parkinson's disease	Park West	M	79	66.21	12.79	32	+										+	no	Levodopa/Benserazide, Rasagiline, Apixaban, Alendronate, Levothyroxin, Vitamin B12, quetiapine
NM-021	PD-30	Parkinson's disease	Park West	M	94	80.54	13.46	36	+										+	no	Levodopa/Carbidopa 500mg, Albyl-e 75mg x1
NM-022	PD-31	Parkinson's disease	Park West	F	76	64.73	11.27	48	+										+	no	Levodopa/Carbidopa, Escitalopram, Rivastigmin, Fentanyl
NM-023	PD-32	Parkinson's disease	Park West	M	89	77.76	11.24	24	+										+	no	Levodopa/Carbidopa, B-vitamin complex, Zopiclone, Bicalutamide
NM-024	PD-33	Parkinson's disease	Park West	M	71	55.23	15.77	24	+										+	no	Levodopa/Carbidopa/Entacapon, Quetiapine, Melatonin, B-vitamin complex
NM-025	PD-34	Parkinson's disease	Park West	M	71	57.57	13.43	48	+										+	no	Levodopa/Carbidopa/Entacapon, Ropinirole, Rivastigmin, Mianserin, Folic acid, , Alendronate, Paracetamol
NM-026	PD-35	Parkinson's disease	Park West	F	96	69.13	26.87	24	+										+	no	Levodopa/Benserazide, Rivastigmin, Lansoprazol, Acetylsalicylic acid, Dipyridamol, Simvastatin, Prednisolon, Alendronate, Oxycodon, Quetiapine
NM-027	PD-36	Parkinson's disease	Netherlands Brain Bank	M	86	60	26	5.5	+							+	+		+	no	Levodopa/Carbidopa, Diclofenac, Psyllium seed, Paracetamol, Pergolide, Paroxetine, Magnesium oxide, Oxazepam, Nitrazepam, Temazepam, Terminafine
NM-028	PD-37	Parkinson's disease	Netherlands Brain Bank	M	84	74	10	5	+							+	+		+	no	Furosemide, Fentanyl transdermal, Enalapril, Temazepam, Levodopa/Benserazide, Pergolide, Oxazepam, Spironolactone, Fenprocoumar, Allopurinol
NM-029	PD-38	Parkinson's disease	Netherlands Brain Bank	F	84	67	17	7.5	+							+	+		+	no	Risidronine acid, Calcium carbonate/Cholecalciferol, Levodopa/Benserazide, Quetiapine, Temazepam, Cetirizine, Paracetamol
NM-030	PD-39	Parkinson's disease	Netherlands Brain Bank	F	80	56	24	7	+							+	+	+	+	no	Tolterodine, Levodopa/Benserazide, Pantoprazol, Paracetamol, Levothyroxine, Dilthiazem, Diclophenac, Domperidon, Pramipexol, Levodopa/Carbidopa/entacapon, Nandoparine, Lorazepam , Flucloxalacinne, Oxybutinine
NM-031	PD-40	Parkinson's disease	Netherlands Brain Bank	M	81	71	10	4.5	+							+	+		+	no	Tramadol, Levodopa, Benserazide, Pramipexol, Selegiline, Clonazepam, Pantoprazol, Alendronic acid, Calcium carbonate, Paracetamol, Ibuprofen
NM-032	PD-41	Parkinson's disease	Netherlands Brain Bank	F	77	62	15	7.3	+							+	+		+	no	Levodopa/Carbidopa/Entacapon, Domperidon, Pramipexol, Clozapine, Lisinopril, Rivastigmine plaster, Acenocoumarol, Pantoprazol, Temazepam
NM-033	PD-42	Parkinson's disease	Netherlands Brain Bank	M	84	78	6	5	+							+	+		+	Cousin with possible PD	Levodopa/Benserazide, Temazepam, Tamsulosine, Budesonide, Formoterol, Formoterol/Beclometason, Salbutamol
NM-034	PD-43	Parkinson's disease	Netherlands Brain Bank	M	75	50	25	6	+							+	+		+	no	Fesoterodine, Oxazepam, Loperamide, Zolpidem, Clonazepam, Ferrous fumarate, Duodopa, Fentanyl
NM-035	PD-44	Parkinson's disease	Netherlands Brain Bank	F	88	67	21	6.5	+							+	+		+	no	Levodopa, Carbidopa, Amantadine, Nitrofurantoin, Isosorbide mononitrate, Fosfomycine, Carbasalate Calcium, Pergolide Mesylate, Lactulose, Lisinopril, Paracetamol, Pantoprazole, Macrogol, Bumetanide, Tramadol, Folic acid
NM-036	PD-45	Parkinson's disease	Netherlands Brain Bank	M	75	67	8	8.5	+							+	+		+	no	Levodopa/Carbidopa/Entacapon, Enalapril, Naproxen
NM-037	Ctr-1	Control	Park West	M	79			48	+	+	+	+	+	+	+	+	+		+	no
NM-038	Ctr-2	Control	Park West	M	73			100	+			+	+	+	+				+	no
NM-039	Ctr-3	Control	Park West	F	86			72	+	+	+	+	+	+	+	+	+		+	no
NM-040	Ctr-4	Control	Park West	M	87			36	+	+	+	+	+	+	+	+	+		+	no
NM-041	Ctr-5	Control	Park West	F	66			43	+	+	+	+	+	+	+	+	+	+	+	no
NM-042	Ctr-6	Control	Park West	M	63			24	+			+	+	+	+	+	+		+	no
NM-043	Ctr-7	Control	Park West	M	87			48	+			+	+	+	+	+	+		+	no
NM-044	Ctr-8	Control	Park West	F	63			48	+			+				+	+		+	no
NM-045	Ctr-9	Control	Park West	M	66			80	+			+				+	+		+	no
NM-046	Ctr-10	Control	Park West	F	85			72	+	+	+	+	+	+	+	+	+		+	no
NM-047	Ctr-11	Control	Park West	F	88			48	+			+				+	+		+	no
NM-048	Ctr-12	Control	Park West	M	60			90	+			+							+	no
NM-049	Ctr-13	Control	Park West	F	81			100	+	+	+	+	+	+	+				+	no
NM-050	Ctr-14	Control	Park West	M	65			48	+			+				+	+		+	no
NM-051	Ctr-15	Control	Park West	M	52			24	+										+	no
NM-052	Ctr-16	Control	Park West	M	62.6			48	+	+	+		+	+	+				+	no
NM-053	Ctr-17	Control	Park West	F	59			48	+										+	no
NM-054	Ctr-18	Control	Park West	M	55			48	+										+	no
NM-055	Ctr-19	Control	Park West	F	96			24	+										+	no
NM-056	Ctr-20	Control	Park West	M	56			72	+										+	no
NM-057	Ctr-21	Control	Park West	F	56			30	+										+	no
NM-058	Ctr-22	Control	Park West	F	78			42	+										+	no
NM-059	Ctr-23	Control	Netherlands Brain Bank	F	85			7	+							+	+		+	no
NM-060	Ctr-24	Control	Netherlands Brain Bank	F	84			6	+							+	+		+	no
NM-061	Ctr-25	Control	Netherlands Brain Bank	F	76			7	+							+	+		+	no
NM-062	Ctr-26	Control	Netherlands Brain Bank	F	89			5.7	+							+	+		+	no
NM-063	Ctr-27	Control	Netherlands Brain Bank	M	102			5	+							+	+		+	no
NM-064	Ctr-28	Control	Netherlands Brain Bank	F	91			4	+							+	+	+	+	no
NM-065	Ctr-29	Control	Netherlands Brain Bank	M	96			4	+							+	+		+	no
NM-066	Ctr-30	Control	Netherlands Brain Bank	M	95			7	+							+	+		+	no
NM-067	Ctr-31	Control	Netherlands Brain Bank	F	78			7	+							+	+		+	no
NM-068	Ctr-32	Control	Netherlands Brain Bank	M	93			7.7	+							+	+	+	+	no
NM-069	Ctr-33	Control	Netherlands Brain Bank	M	73			8	+							+	+		+	no
