## Supplementary table S6 for "Genome-wide dysregulation of histone acetylation in the Parkinson’s disease brain"

GeneSymbol	log2FoldChange_PW	padj_PW	log2FoldChange_NBB	padj_NBB
PTPRH	-0.81	9.1E-03	-0.94	0.03
JUP	-0.43	0.05	-0.44	0.02
DLG2	0.68	9.8E-04	0.77	2.0E-03
TNRC6B	0.74	9.8E-04	0.9	0.03
SGK1	0.65	3.2E-03	0.72	0.01
SIK3	0.66	3.2E-03	0.52	0.01
CTNND2	0.52	3.5E-03	0.63	0.01
SLCO1A2	0.58	3.5E-03	0.68	0.02
FRMD4B	0.64	3.5E-03	0.53	0.04
PTK2	0.71	3.5E-03	0.55	0.02
FCHSD2	0.83	3.5E-03	1	0.01
LPAR1	0.99	3.5E-03	0.55	0.04
PPP2R2B	1.3	3.5E-03	0.7	8.0E-03
PIP4K2A	0.57	5.1E-03	0.52	0.03
RNF216	0.6	5.1E-03	0.59	2.3E-03
TMEM132B	0.88	5.1E-03	0.59	0.02
MAP7	0.55	5.9E-03	0.52	0.04
FRMD5	0.55	6.5E-03	0.67	0.01
PDE4B	0.59	6.5E-03	0.67	2.4E-03
KIF13B	0.5	7.2E-03	0.48	0.02
ANK2	0.74	7.7E-03	0.61	0.04
SOX2-OT	0.53	8.0E-03	0.97	1.5E-04
TIAM1	0.54	8.2E-03	0.66	4.0E-03
ANK3	0.58	8.2E-03	0.81	4.1E-03
DIP2B	0.68	8.2E-03	0.57	8.0E-03
DOCK1	0.91	8.2E-03	0.54	0.03
CDH1	0.84	8.4E-03	0.37	0.02
AKAP6	0.76	8.6E-03	0.71	0.02
TRIM2	0.76	8.8E-03	0.64	0.05
FNBP1	0.51	9.0E-03	0.43	0.03
MBNL2	0.53	9.5E-03	0.71	7.2E-03
SLC24A2	0.69	9.5E-03	0.77	0.02
RAPGEF5	0.73	9.5E-03	0.53	0.04
SRGAP3	0.75	9.5E-03	0.46	0.03
PLXDC2	0.53	9.7E-03	0.9	3.5E-03
ADAM10	0.55	0.01	0.7	0.02
SLC44A1	0.69	0.01	0.79	0.04
MTMR10	0.43	0.01	0.4	0.02
LIPA	0.49	0.01	0.56	8.0E-03
DCAF8	0.57	0.01	0.74	0.01
DOCK4	0.7	0.01	1	2.9E-03
MKLN1	0.71	0.01	0.6	0.05
DOCK10	0.96	0.01	0.77	2.4E-03
RNF216-IT1	0.37	0.01	0.59	2.3E-03
ANKRD28	0.43	0.01	0.56	0.03
TTC7B	0.46	0.01	0.81	1.1E-03
NDP	0.56	0.01	0.74	0.03
TEX41	0.6	0.01	0.95	0.01
PTPRD	0.81	0.01	1.2	1.3E-03
PRKCB	0.89	0.01	0.8	0.04
PRTFDC1	0.68	0.01	0.57	0.02
MACF1	0.72	0.01	0.39	0.03
SYN2	0.74	0.01	0.75	0.03
AOPEP	0.84	0.01	0.47	0.01
RERE	0.46	0.02	0.56	0.03
KIT	0.63	0.02	1.3	2.3E-04
PPFIA2	0.74	0.02	0.82	0.02
SV2B	0.78	0.02	1.1	0.02
OPCML	0.96	0.02	0.96	6.7E-04
CREB5	0.49	0.02	0.41	0.04
CSMD1	0.79	0.02	0.71	0.01
NIN	0.42	0.02	0.72	0.04
TULP4	0.46	0.02	0.47	0.01
MATN2	0.46	0.02	0.41	0.03
MAP4K4	0.62	0.02	0.62	5.3E-03
SLC46A3	0.62	0.02	1	0.03
APP	0.65	0.02	0.6	0.01
HHIP	0.73	0.02	0.53	0.02
BOLA2	0.76	0.02	0.73	0.03
PDE1C	0.49	0.02	0.73	0.02
KCNH1	0.55	0.02	0.78	1.1E-03
DCLK1	0.7	0.02	0.85	0.01
KAT6B	0.7	0.02	0.65	0.05
FMNL2	0.59	0.02	0.46	0.01
LINC00426	0.62	0.02	0.68	0.04
PTPRK	0.86	0.02	0.81	2.0E-03
EVI2B	0.35	0.02	0.7	0.03
NF1	0.35	0.02	0.7	0.03
SNX9	0.4	0.02	0.36	0.02
UNC5C	0.42	0.02	0.55	0.02
ANKS1B	0.54	0.02	0.95	8.3E-03
ARAP2	0.57	0.02	0.81	5.9E-03
ENOX2	0.6	0.02	0.63	0.04
CNTNAP2	0.63	0.02	1.1	1.3E-03
LINC00578	0.65	0.02	0.77	6.0E-03
EIF4G3	0.69	0.02	0.52	0.03
CTNND1	0.45	0.02	0.58	0.03
TMX2-CTNND1	0.45	0.02	0.58	0.03
MKNK1	0.53	0.02	0.48	0.05
LINC00320	0.62	0.02	0.77	0.01
LIPC	0.36	0.02	0.49	0.02
PPP2R2A	0.45	0.02	0.54	0.02
AK5	0.48	0.02	0.53	0.04
COPA	0.64	0.02	0.74	0.01
ASTN2	0.69	0.02	0.76	0.04
MIR100HG	0.93	0.02	0.59	7.2E-03
MAGI2	0.4	0.02	0.94	2.0E-03
KIF5A	0.4	0.02	0.84	0.01
MYO6	0.48	0.02	0.68	0.01
CCDC88A	0.5	0.02	0.7	0.02
SPATS2L	0.5	0.02	0.7	0.05
ZNF608	0.54	0.02	0.42	0.03
ANKRD44	0.55	0.02	0.6	0.03
ADD3	0.58	0.02	0.46	0.04
APBB2	0.59	0.02	0.56	4.5E-03
TRAPPC9	0.61	0.02	0.89	0.02
C11orf49	0.67	0.02	0.68	0.04
GAS7	0.73	0.02	0.46	0.02
PRKCE	0.83	0.02	0.79	0.04
EMC2	0.84	0.02	0.62	0.04
PLCL1	0.5	0.02	0.75	7.0E-03
GAB2	0.51	0.02	0.45	0.04
MMS19	0.52	0.02	0.52	0.04
CIT	0.61	0.02	0.74	0.01
LAMA2	0.63	0.02	0.97	0.01
NSMCE2	0.66	0.02	0.79	0.01
ST7	0.68	0.02	1	0.03
ST7-AS2	0.68	0.02	1	0.03
RBFOX3	0.85	0.02	0.7	0.04
TCF12	0.4	0.03	0.92	7.9E-03
NTRK2	0.61	0.03	0.92	5.8E-03
FRMD4A	0.62	0.03	0.49	8.0E-03
PRPF18	0.62	0.03	0.49	8.0E-03
MUSK	0.76	0.03	0.75	9.9E-03
COLGALT2	0.39	0.03	0.49	0.01
HIPK2	0.51	0.03	0.37	0.02
DGKI	0.56	0.03	0.64	0.03
FAM13A	0.86	0.03	0.7	0.02
IFIT2	0.35	0.03	0.56	8.0E-03
DST	0.37	0.03	0.51	0.02
RACGAP1	0.45	0.03	0.84	0.02
KLHL32	0.57	0.03	0.62	0.05
TCF4	0.62	0.03	0.61	1.1E-03
LDB2	0.71	0.03	0.95	8.6E-03
FAM114A1	0.53	0.03	0.55	0.05
TTLL7	0.55	0.03	0.78	0.02
PPM1L	0.73	0.03	0.63	0.03
NUDT3	0.54	0.03	1.2	8.5E-05
RPS10-NUDT3	0.54	0.03	1.2	8.5E-05
FBXO15	0.56	0.03	0.7	0.03
CHN1	0.59	0.03	0.84	8.0E-03
LINC01591	0.6	0.03	1	0.02
ARID5B	0.39	0.03	0.54	4.3E-03
MAP3K4	0.48	0.03	0.82	0.04
DNM3	0.57	0.03	0.6	0.02
MACROD2	0.57	0.03	0.9	0.03
RIN3	0.59	0.03	0.94	0.02
COG5	0.84	0.03	0.67	0.04
RGL1	0.4	0.03	0.38	0.04
ZEB2	0.41	0.03	0.42	3.9E-03
CCNY	0.45	0.03	0.53	0.03
SNAP29	0.46	0.03	0.6	0.04
SND1	0.48	0.03	0.91	2.3E-03
HSD11B1	0.52	0.03	0.78	0.01
MSRA	0.53	0.03	0.58	3.6E-03
CPQ	0.55	0.03	0.79	0.04
OVCH2	0.58	0.03	1	0.05
PAK5	0.67	0.03	0.99	0.01
P2RX4	0.75	0.03	0.62	0.03
KHDRBS2	0.84	0.03	0.62	0.03
PI4KA	0.46	0.03	0.65	0.05
TMOD2	0.47	0.03	0.56	0.02
PEAK1	0.48	0.03	1.2	7.0E-03
NCAM2	0.58	0.03	0.74	9.9E-03
MIR181A1HG	0.7	0.03	1.1	4.5E-03
CAMK1D	0.76	0.03	0.74	0.01
LY86	0.56	0.03	0.56	0.04
LY86-AS1	0.56	0.03	0.56	0.04
NCALD	0.57	0.03	0.68	0.02
SPECC1L	0.59	0.03	1.1	0.02
CSGALNACT1	0.66	0.03	1.1	4.9E-03
EIPR1	0.68	0.03	0.56	0.03
DEPDC5	0.76	0.03	0.65	0.02
PHACTR1	0.81	0.03	1	4.8E-03
CAP1	0.41	0.03	0.85	0.04
PTPRN2	0.49	0.03	0.62	0.02
KIF13A	0.53	0.03	0.65	0.02
NPSR1-AS1	0.57	0.03	1.4	2.4E-03
BCAS1	0.59	0.03	0.51	0.03
CNTNAP4	0.73	0.03	0.71	0.02
SH3GL2	0.77	0.03	0.76	0.05
ITPR2	0.81	0.03	0.85	1.5E-04
SSH1	0.39	0.04	0.71	0.01
LRRC8D	0.43	0.04	0.46	0.04
JAKMIP1	0.55	0.04	0.61	0.03
CELF2	0.75	0.04	0.61	8.0E-03
CHD7	0.52	0.04	0.81	0.02
ICK	0.53	0.04	0.57	0.03
CYP4F3	0.7	0.04	0.76	0.03
TMEFF2	0.45	0.04	0.45	0.04
LYRM4	0.48	0.04	0.69	0.05
ARMC9	0.52	0.04	0.67	0.05
PPM1H	0.53	0.04	0.55	0.02
GRIN3A	0.58	0.04	0.84	0.02
GABRG3	0.61	0.04	0.92	0.02
GRIN2A	0.62	0.04	0.72	0.01
ARHGAP26	0.68	0.04	0.85	6.2E-03
REPS2	0.34	0.04	0.61	0.02
KLF7	0.4	0.04	0.69	0.02
CDH13	0.46	0.04	0.58	0.04
PIP4K2C	0.52	0.04	0.84	0.01
JAM3	0.52	0.04	0.4	0.03
TRIO	0.55	0.04	0.64	0.02
SNAP25-AS1	0.55	0.04	0.74	0.02
NLN	0.41	0.04	0.5	0.04
KALRN	0.47	0.04	0.98	1.9E-03
BABAM2	0.52	0.04	1.2	8.0E-03
CTNNA3	0.59	0.04	0.7	3.1E-03
CIDEC	0.61	0.04	0.69	0.05
ELMO1	0.66	0.04	0.47	0.04
TMEM108	0.76	0.04	0.75	0.01
SH3KBP1	0.41	0.04	0.54	0.05
LONP2	0.42	0.04	0.52	0.03
CEMIP	0.45	0.04	0.71	0.04
IL1RAPL1	0.46	0.04	0.75	0.01
SPPL3	0.49	0.04	0.59	6.7E-03
TNR	0.56	0.04	0.82	0.01
CACNB4	0.57	0.04	0.57	0.05
RYR2	0.61	0.04	0.59	0.05
KCNMA1	0.41	0.04	1.2	3.7E-03
DLGAP1	0.54	0.04	0.95	8.6E-03
BCAR3	0.55	0.04	0.95	3.2E-03
GPM6A	0.58	0.04	1.2	5.3E-03
SGMS1	0.64	0.04	0.61	0.03
ZBTB7C	0.7	0.04	0.52	0.03
THRB	0.71	0.04	0.97	8.1E-03
SH3D19	0.43	0.04	0.85	4.5E-03
ATP8A1	0.46	0.04	0.71	0.02
PHYHIPL	0.47	0.04	0.67	0.03
SERGEF	0.52	0.04	1	0.01
SYT13	0.54	0.04	0.62	0.03
PDZRN4	0.58	0.04	1.2	0.01
SLC7A8	0.59	0.04	0.6	0.02
GABBR2	0.63	0.04	0.63	0.01
ARPP21	0.49	0.04	1.2	2.3E-03
SYNDIG1	0.59	0.04	0.73	0.04
PDE1A	0.62	0.04	0.85	0.02
DAPK1	0.64	0.04	0.99	0.01
CACNA1C	0.67	0.04	0.54	0.02
LRP6	0.7	0.04	0.79	0.01
KCNQ3	0.73	0.04	0.74	4.8E-03
GRM3	0.77	0.04	0.6	0.04
SPOCK3	0.38	0.04	0.95	0.01
CRHR1	0.43	0.04	0.83	3.3E-03
PIK3R1	0.44	0.04	0.39	0.03
METTL24	0.48	0.04	0.97	1.6E-03
ZNF365	0.62	0.04	1.1	0.02
IPCEF1	0.71	0.04	1	0.02
MAP1B	0.44	0.05	0.78	0.04
COBL	0.45	0.05	0.3	0.05
SLC12A2	0.47	0.05	1.1	1.9E-03
ARMC3	0.5	0.05	0.72	8.7E-03
ZBTB20	0.58	0.05	0.83	3.3E-03
STARD13	0.6	0.05	0.48	0.04
ADAMTS17	0.69	0.05	0.78	0.02
SHC3	0.71	0.05	0.87	8.0E-03
DLEU1	0.38	0.05	0.58	0.02
ANO4	0.48	0.05	0.85	3.5E-03
MFSD6	0.5	0.05	0.6	0.03
INMT-MINDY4	0.58	0.05	0.47	0.05
MINDY4	0.58	0.05	0.47	0.05
CELF1	0.4	0.05	0.8	0.04
ALCAM	0.42	0.05	0.63	0.04
NEO1	0.43	0.05	0.6	0.04
MTMR12	0.46	0.05	0.92	0.02
NPAS3	0.61	0.05	0.68	0.02
RIN2	0.64	0.05	0.64	0.04
GPM6B	0.44	0.05	0.75	0.02
SREK1	0.49	0.05	0.8	0.04
PLEK	0.49	0.05	0.81	0.05
TG	0.72	0.05	0.59	0.05
KIRREL3	0.37	0.05	0.88	0.02
BDH2	0.42	0.05	0.8	0.04
GUCY1A2	0.48	0.05	0.62	0.05
LIMCH1	0.42	0.05	0.87	0.04
MIR99AHG	0.48	0.05	0.75	3.3E-03
SYNPR	0.55	0.05	1.1	0.01
