## Supplementary table S11 for "Genome-wide dysregulation of histone acetylation in the Parkinson’s disease brain"

### Sheet: Key
EnrichDelta - Enrichment based on decoupling level, CorPD-CorCont (BigIsBetter = FALSE)
EnrichPDdown - Enrichment based on correlation in PD samples (BigIsBetter = FALSE)
NumGenes - Number of genes annotated in the group
Pval - pValue
CorrectedPval - FDR corrected pValue
MFPvalue - multifunctionality corrected pvalue
CorrectedMFPvalue - multifunctionality and FDR corrected pvalue

### Sheet: EnrichDeltaPW
Name	NumGenes	Pval	CorrectedPvalue	MFPvalue	CorrectedMFPvalue
ligase activity	129	8.179e-07	0.003158	1e-12	3.861e-09
tRNA metabolic process	182	2.283e-05	0.044076	0.0005	0.10725
respiratory chain complex	63	9.35e-05	0.0451271	0.0008391	0.111721
serine family amino acid metabolic process	39	0.0001109	0.0475731	0.0005	0.101605
mitochondrial membrane part	171	0.000113	0.0436218	0.0007	0.108108
fatty acid beta-oxidation	50	0.0001254	0.0440072	0.0004074	0.0925361
intraciliary transport involved in cilium assembly	38	0.0001645	0.0488493	0.0049	0.230718
NADH dehydrogenase complex assembly	55	0.0001709	0.0471344	0.0009341	0.112703
mitochondrial respiratory chain complex I assembly	55	0.0001709	0.0471344	0.0009341	0.112703

### Sheet: EnrichDeltaNBB
Name	NumGenes	Pval	CorrectedPvalue	MFPvalue	CorrectedMFPvalue
nucleobase-containing small molecule interconversion	26	1e-12	3.861e-09	0.0003	0.0304816
ubiquitin conjugating enzyme activity	35	1e-12	1.93e-09	0.0012	0.061776
mitochondrial translational elongation	87	1e-12	1.287e-09	3.345e-07	0.0002152
mitochondrial translational termination	87	1e-12	9.652e-10	8.002e-07	0.0003862
regulation of intrinsic apoptotic signaling pathway by p53 class mediator	28	1e-12	7.722e-10	0.003	0.1053
regulation of RNA stability	156	2.047e-07	0.0001317	1.852e-07	0.000143
regulation of mRNA stability	152	4.294e-07	0.0002368	7.729e-07	0.0004263
translational elongation	110	6.22e-07	0.0003002	1e-12	1.93e-09
regulation of mRNA catabolic process	172	1.121e-06	0.0004808	1.985e-06	0.0006966
RNA localization	189	1.646e-06	0.0006355	0.0002877	0.0308597
ribosomal subunit	172	2.157e-06	0.000757	3.53e-05	0.007174
establishment of RNA localization	169	2.255e-06	0.0007254	0.0003154	0.0297057
mitochondrial translation	109	2.416e-06	0.0007175	1e-12	9.652e-10
mitochondrial gene expression	132	3.065e-06	0.0008453	2.232e-06	0.000663
translational termination	95	3.553e-06	0.0009146	1e-12	1.287e-09
translational initiation	132	3.715e-06	0.0008964	1.558e-05	0.00401
ERAD pathway	81	3.795e-06	0.0008619	5.405e-05	0.009073
nucleic acid transport	167	6.032e-06	0.001294	0.0003966	0.0340292
RNA transport	167	6.032e-06	0.001294	0.0003966	0.0340292
structural constituent of ribosome	151	6.918e-06	0.001406	0.0002074	0.0242611
negative regulation of mRNA metabolic process	65	7.004e-06	0.001352	2.002e-05	0.004547
ribonucleoprotein complex localization	115	7.247e-06	0.001332	0.0003228	0.0296749
nucleoid	37	8.354e-06	0.001466	0.0006	0.0454235
mitochondrial nucleoid	37	8.354e-06	0.001466	0.0006	0.0454235
rRNA processing	191	1.051e-05	0.001765	5.798e-05	0.009327
ribonucleoprotein complex export from nucleus	114	1.084e-05	0.001743	0.0004284	0.0351966
mRNA transport	132	1.31e-05	0.002024	0.0005249	0.0422233
RNA export from nucleus	117	1.313e-05	0.001949	0.000573	0.0442433
cellular protein complex disassembly	131	1.353e-05	0.001936	2.115e-06	0.0006805
energy derivation by oxidation of organic compounds	184	1.591e-05	0.002195	0.001197	0.0624552
viral gene expression	126	2.165e-05	0.002882	0.002135	0.0895914
translation initiation factor activity	46	2.415e-05	0.003108	1e-12	3.861e-09
translation factor activity, RNA binding	75	2.833e-05	0.003528	1.645e-06	0.0006353
large ribosomal subunit	110	2.899e-05	0.003497	0.001	0.0576269
electron transport chain	142	3.878e-05	0.004538	0.001094	0.0603224
ubiquitin-like protein conjugating enzyme activity	38	4.32e-05	0.004906	0.0027	0.100237
cytoplasmic translation	65	4.412e-05	0.004867	0.0008862	0.0551888
ubiquitin-dependent ERAD pathway	66	4.806e-05	0.005155	0.0002548	0.0281128
protein export from nucleus	135	7.429e-05	0.007752	0.001949	0.0855139
mRNA export from nucleus	99	7.601e-05	0.007723	0.0039	0.124445
mRNA-containing ribonucleoprotein complex export from nucleus	99	7.601e-05	0.007723	0.0039	0.124445
mRNA catabolic process	198	8.293e-05	0.00821	0.0008688	0.0549901
cellular respiration	134	8.331e-05	0.008041	0.002513	0.0990161
mitochondrial membrane part	171	9.693e-05	0.009128	0.001783	0.0810044
organellar ribosome	84	0.0001	0.009193	1.694e-05	0.004087
mitochondrial ribosome	84	0.0001	0.009193	1.694e-05	0.004087
protein sumoylation	59	0.0001	0.008979	0.0002975	0.0310427
endopeptidase complex	60	0.0001	0.008775	1.518e-06	0.0006511
signal sequence binding	40	0.0001085	0.009312	8.386e-05	0.0129511
ribosomal large subunit biogenesis	62	0.0001149	0.009644	0.002676	0.100305
nuclear export	145	0.0001182	0.009706	0.003769	0.122279
ribonucleoprotein complex binding	117	0.0001239	0.009967	0.0009404	0.0567302
macroautophagy	141	0.0001444	0.0113753	0.003867	0.12443
negative regulation of cellular amide metabolic process	135	0.0001539	0.011885	0.001111	0.0595749
negative regulation of translation	115	0.0001545	0.0116968	0.0008398	0.0540437
positive regulation of actin filament polymerization	62	0.0001609	0.0119481	0.000365	0.0327746
nuclear pore	74	0.0001657	0.0120682	0.001214	0.0608912
ribonucleoprotein complex assembly	197	0.0001873	0.0133904	0.0115255	0.232983
viral transcription	110	0.0001888	0.0132512	0.0127	0.24155
GDP binding	62	0.0001958	0.0134973	0.0001952	0.0235523
protein exit from endoplasmic reticulum	23	0.0002	0.0135474	0.0058	0.155512
negative regulation of proteasomal ubiquitin-dependent protein catabolic process	30	0.0002	0.0133138	0.0003	0.0297
protein import	127	0.0002077	0.0135919	0.002742	0.099863
unfolded protein binding	100	0.0002662	0.0171319	0.0012	0.0609632
cullin-RING ubiquitin ligase complex	144	0.0002791	0.017663	0.0006284	0.0449337
nuclear inner membrane	48	0.0002849	0.0177413	0.0065	0.165109
negative regulation of intrinsic apoptotic signaling pathway by p53 class mediator	21	0.0003	0.0183857	0.0044	0.133767
intracellular protein transmembrane transport	53	0.0003269	0.0197222	0.0068	0.170486
negative regulation of ubiquitin-dependent protein catabolic process	43	0.000329	0.0195416	9.363e-05	0.0133886
G1/S transition of mitotic cell cycle	107	0.0003366	0.0196914	0.0007	0.04914
regulation of translational initiation	70	0.000347	0.0199965	0.0001107	0.0152698
regulation of macroautophagy	156	0.0003582	0.020339	0.0005279	0.0415946
cell cycle G1/S phase transition	108	0.0003653	0.0204416	0.0008	0.0523525
negative regulation of proteasomal protein catabolic process	48	0.0003684	0.0203184	0.0007	0.0482625
integral component of organelle membrane	187	0.0003754	0.0204159	0.003267	0.110633
pyrimidine nucleoside triphosphate metabolic process	21	0.0004	0.02145	0.0058	0.1566
regulation of proteolysis involved in cellular protein catabolic process	193	0.0004108	0.0217286	0.001517	0.0722958
organellar large ribosomal subunit	54	0.0004193	0.0218795	0.0022	0.0913355
mitochondrial large ribosomal subunit	54	0.0004193	0.0218795	0.0022	0.0913355
regulation of ubiquitin-dependent protein catabolic process	139	0.0004197	0.0216069	0.0006155	0.0448384
pyrimidine nucleoside biosynthetic process	24	0.0005	0.0254013	0.0123	0.237452
regulation of proteasomal ubiquitin-dependent protein catabolic process	114	0.0005296	0.0265575	0.0001813	0.0225843
nuclear-transcribed mRNA catabolic process	181	0.0005848	0.0289468	0.002277	0.0935203
SCF-dependent proteasomal ubiquitin-dependent protein catabolic process	87	0.0006	0.0293241	0.00174	0.0809325
proteasome complex	59	0.0006	0.0289575	1.317e-05	0.003633
negative regulation of RNA splicing	25	0.0006	0.0286	0.0162	0.259536
negative regulation of mRNA processing	29	0.0006	0.0282512	0.0141	0.252038
ncRNA export from nucleus	36	0.0006811	0.0316823	0.0151	0.255707
viral life cycle	167	0.0006934	0.031873	0.002996	0.106134
protein localization to endoplasmic reticulum	131	0.0006968	0.0316495	0.0123472	0.237177
ribonucleoside monophosphate metabolic process	188	0.000699	0.0313807	0.002618	0.100085
protein transmembrane transport	60	0.0007	0.0310655	0.00359	0.119478
mitochondrial respiratory chain complex assembly	83	0.0007033	0.0308569	0.001606	0.0756219
nucleoside triphosphate metabolic process	198	0.0007462	0.032372	0.002047	0.0887927
regulation of ERAD pathway	29	0.0008	0.03432	0.0019	0.0843207
ficolin-1-rich granule lumen	113	0.0008704	0.0369293	0.0287	0.349561
ER to Golgi vesicle-mediated transport	178	0.0008829	0.0370515	0.004932	0.147612
regulation of proteasomal protein catabolic process	165	0.0008874	0.0368421	0.0008979	0.0550272
oxidoreductase complex	88	0.0009	0.036967	4.45e-05	0.00781
mRNA 3'-UTR binding	73	0.0009319	0.0378741	0.0112405	0.229628
cell redox homeostasis	63	0.0009359	0.0376411	0.0002336	0.0265296
negative regulation of mRNA catabolic process	37	0.0009727	0.0387158	0.0032	0.109338
inner mitochondrial membrane protein complex	90	0.001	0.039398	0.005439	0.15329
tRNA transport	34	0.001	0.039	0.0235	0.315047
cytoplasmic translational initiation	22	0.001	0.03861	0.0056	0.156678
nuclear localization sequence binding	21	0.001	0.0382277	0.0053	0.152711
cellular response to misfolded protein	20	0.001	0.0378529	0.0108	0.225399
nucleoside monophosphate biosynthetic process	84	0.0011	0.041234	0.0009872	0.0577522
antibiotic metabolic process	84	0.0011	0.0408375	0.005313	0.151953
monosaccharide metabolic process	148	0.001104	0.0405828	0.006798	0.171543
negative regulation of proteolysis involved in cellular protein catabolic process	63	0.001115	0.0406258	0.001013	0.05667
regulation of cellular response to heat	75	0.001136	0.0410094	0.0162846	0.259813
positive regulation of translation	102	0.00117	0.0418353	0.0081	0.190696
rRNA modification	29	0.0012	0.0425064	0.0157	0.262414
positive regulation of translational initiation	22	0.0012	0.04212	0.013	0.241313
negative regulation of RNA catabolic process	44	0.001285	0.0446906	0.001098	0.0597117
protein N-linked glycosylation via asparagine	32	0.0013	0.0448152	0.0071	0.172409
pyrimidine ribonucleotide biosynthetic process	20	0.0013	0.0444186	0.01	0.221897
host	64	0.001331	0.0450902	0.00307	0.106771
host cell	64	0.001331	0.0450902	0.00307	0.106771
other organism	64	0.001331	0.0446981	0.00307	0.105818
other organism cell	64	0.001331	0.0446981	0.00307	0.105818
other organism part	64	0.001331	0.0446981	0.00307	0.105818
respiratory electron transport chain	91	0.0014	0.0465983	0.0128821	0.240279
regulation of gene silencing	127	0.001402	0.0462735	0.0169476	0.26708
establishment of protein localization to endoplasmic reticulum	109	0.001411	0.0461605	0.0287	0.350667
regulation of protein ubiquitination	181	0.001457	0.0472594	0.0379083	0.387206
ribose phosphate biosynthetic process	152	0.001488	0.0478779	0.0003889	0.0341219

### Sheet: EnrichPDdownPW
Name	NumGenes	Pval	CorrectedPvalue	MFPvalue	CorrectedMFPvalue
tRNA metabolic process	182	1e-12	3.861e-09	1e-12	1.287e-09
GPI anchor metabolic process	29	1e-12	1.93e-09	0.0004	0.0270947
GPI anchor biosynthetic process	29	1e-12	1.287e-09	0.0004	0.0266276
mitochondrial membrane part	171	1e-12	9.652e-10	1e-12	3.51e-10
inner mitochondrial membrane protein complex	90	1.171e-12	9.046e-10	1e-12	2.758e-10
tRNA processing	121	8.331e-12	5.361e-09	1.411e-10	2.723e-08
respiratory chain	75	1.052e-11	5.805e-09	1e-12	2.97e-10
respiratory chain complex	63	1.985e-11	9.579e-09	1e-12	2.574e-10
catalytic activity, acting on a tRNA	115	3.884e-11	1.666e-08	9.697e-11	1.971e-08
mitochondrial respiratory chain	68	1.513e-10	5.843e-08	1e-12	3.861e-09
mitochondrial ATP synthesis coupled electron transport	72	2.283e-10	8.014e-08	1e-12	3.861e-10
mitochondrial respiratory chain complex assembly	83	2.938e-10	9.454e-08	1e-12	4.826e-10
ATP synthesis coupled electron transport	73	2.984e-10	8.863e-08	1e-12	4.29e-10
oxidative phosphorylation	79	4.086e-10	1.127e-07	1e-12	1.93e-09
mitochondrial gene expression	132	8.447e-10	2.174e-07	3.108e-07	3.75e-05
cellular respiration	134	1.865e-09	4.5e-07	1.456e-11	3.122e-09
NADH dehydrogenase complex assembly	55	7.943e-09	1.804e-06	1e-12	6.435e-10
mitochondrial respiratory chain complex I assembly	55	7.943e-09	1.804e-06	1e-12	6.435e-10
mitochondrial respiratory chain complex I	42	1.329e-08	2.851e-06	1.879e-07	2.419e-05
NADH dehydrogenase complex	42	1.329e-08	2.851e-06	1.879e-07	2.419e-05
respiratory chain complex I	42	1.329e-08	2.851e-06	1.879e-07	2.419e-05
mitochondrial translation	109	1.698e-08	3.451e-06	0.0002	0.01716
rRNA processing	191	2.014e-08	3.888e-06	8.291e-07	9.415e-05
translational termination	95	3.519e-08	6.469e-06	2.406e-05	0.002382
mitochondrial electron transport, NADH to ubiquinone	42	4.416e-08	7.75e-06	9.088e-07	9.747e-05
electron transport chain	142	4.557e-08	7.65e-06	4.533e-10	8.335e-08
respiratory electron transport chain	91	5.154e-08	8.291e-06	1e-12	5.516e-10
oxidoreductase complex	88	6.499e-08	1.004e-05	1e-12	2.271e-10
mitochondrial translational elongation	87	1.137e-07	1.689e-05	0.0017	0.087516
cellular protein complex disassembly	131	1.142e-07	1.633e-05	6.605e-05	0.00622
tRNA modification	81	1.268e-07	1.749e-05	1e-12	9.652e-10
mitochondrial translational termination	87	1.433e-07	1.907e-05	0.0013	0.0727435
nucleoid	37	4.18e-07	5.379e-05	3.772e-09	6.619e-07
mitochondrial nucleoid	37	4.18e-07	5.379e-05	3.772e-09	6.619e-07
organellar ribosome	84	5.44e-07	6.776e-05	0.0025	0.109687
mitochondrial ribosome	84	5.44e-07	6.776e-05	0.0025	0.109687
RNA modification	138	5.538e-07	6.682e-05	2.329e-07	2.901e-05
NADH dehydrogenase activity	39	6.175e-07	7.224e-05	6.781e-06	0.0006889
NADH dehydrogenase (ubiquinone) activity	39	6.175e-07	7.224e-05	6.781e-06	0.0006889
NADH dehydrogenase (quinone) activity	39	6.175e-07	7.224e-05	6.781e-06	0.0006889
purine ribonucleoside triphosphate metabolic process	172	1.215e-06	0.0001379	1.5e-08	2.517e-06
ligase activity	129	1.285e-06	0.0001418	3.143e-05	0.003034
ribonucleoside triphosphate metabolic process	178	1.307e-06	0.0001401	2.762e-08	4.265e-06
nucleoside triphosphate metabolic process	198	2.037e-06	0.0002126	2.745e-08	4.416e-06
energy derivation by oxidation of organic compounds	184	2.327e-06	0.0002365	1.286e-07	1.773e-05
preribosome	71	2.401e-06	0.0002377	0.0002	0.0164298
ATP metabolic process	145	2.546e-06	0.0002458	6.565e-08	9.388e-06
aerobic respiration	64	3.985e-06	0.0003753	0.0004	0.0275786
ribonucleoside monophosphate metabolic process	188	6.298e-06	0.000579	5.901e-07	6.904e-05
translational elongation	110	7.405e-06	0.0006649	0.0041	0.14134
purine ribonucleoside monophosphate metabolic process	178	8.554e-06	0.0007506	8.405e-07	9.272e-05
purine nucleoside monophosphate metabolic process	179	9.612e-06	0.0008247	1.019e-06	0.0001063
purine nucleoside triphosphate metabolic process	179	1.159e-05	0.0009726	1.608e-07	2.141e-05
tRNA aminoacylation for protein translation	45	1.478e-05	0.001215	0.0012	0.0681353
DNA-templated transcription, termination	65	1.954e-05	0.001571	0.0011	0.06435
amino acid activation	48	2.505e-05	0.001974	0.0018	0.0914447
tRNA aminoacylation	47	3.522e-05	0.00272	0.002	0.096525
aminoacyl-tRNA ligase activity	41	4.112e-05	0.003113	9.332e-05	0.008579
ligase activity, forming carbon-oxygen bonds	41	4.112e-05	0.003113	9.332e-05	0.008579
peroxisome	117	4.499e-05	0.00334	0.000156	0.0136903
microbody	117	4.499e-05	0.00334	0.000156	0.0136903
fatty acid beta-oxidation	50	5.443e-05	0.003965	0.0024	0.10651
oxidoreductase activity, acting on NAD(P)H, quinone or similar compound as acceptor	48	5.676e-05	0.004058	0.0021	0.0976879
citrate metabolic process	33	5.885e-05	0.004131	0.0029	0.1131
tricarboxylic acid cycle	32	8.326e-05	0.00574	0.0033	0.121346
spliceosomal complex	172	8.693e-05	0.005889	0.004053	0.140972
electron transfer activity	87	9.508e-05	0.006329	1e-12	7.722e-10
cytochrome complex	20	0.0001	0.006544	1e-12	3.218e-10
protein transmembrane import into intracellular organelle	38	0.0001217	0.007834	0.0006127	0.0394256
organellar large ribosomal subunit	54	0.0001221	0.007731	0.0152	0.284889
mitochondrial large ribosomal subunit	54	0.0001221	0.007731	0.0152	0.284889
protein transmembrane transport	60	0.0001566	0.009751	0.001	0.0594
tricarboxylic acid metabolic process	35	0.0001764	0.0108093	0.0045	0.14978
oxidoreductase activity, acting on the CH-CH group of donors	50	0.0001857	0.0112002	0.0013	0.0717043
7-methylguanosine mRNA capping	30	0.0002	0.01188	0.0034	0.123843
7-methylguanosine RNA capping	31	0.0002	0.0117	0.0041	0.140089
RNA capping	31	0.0002	0.0117	0.0041	0.140089
termination of RNA polymerase I transcription	27	0.0002	0.0115254	0.0032	0.121129
ribosomal large subunit assembly	25	0.0002	0.0113559	0.0044	0.147725
tethering complex	60	0.0002127	0.0119045	0.0098	0.222575
ribosomal large subunit biogenesis	62	0.0002828	0.0155975	0.0081	0.205751
intracellular protein transmembrane transport	53	0.000285	0.0154984	0.0023	0.103259
preribosome, large subunit precursor	23	0.0003	0.0160875	0.0028	0.111452
catalytic activity, acting on DNA	191	0.0003015	0.0159488	0.0002255	0.0164292
maturation of SSU-rRNA	44	0.0003051	0.0159205	0.002739	0.11132
transcription elongation from RNA polymerase II promoter	64	0.0003324	0.01711	0.0036	0.127519
RNA helicase activity	68	0.0003773	0.0191695	0.0017	0.0886987
90S preribosome	29	0.0004	0.0200571	0.0062	0.18849
organellar small ribosomal subunit	28	0.0004	0.0198	0.0108	0.227862
mitochondrial small ribosomal subunit	28	0.0004	0.0198	0.0108	0.227862
tRNA binding	59	0.0004224	0.020645	0.007	0.197277
DNA-templated transcription, elongation	80	0.0004258	0.0205516	0.0023	0.104474
nucleotide-excision repair	102	0.0004384	0.0208951	9.765e-05	0.008768
mitochondrial RNA metabolic process	35	0.0004504	0.0212075	0.0022	0.101121
fatty acid oxidation	67	0.0004678	0.0217634	0.0068	0.1989
lipid oxidation	68	0.0004794	0.0220349	0.007	0.195848
maturation of SSU-rRNA from tricistronic rRNA transcript (SSU-rRNA, 5.8S rRNA, LSU-rRNA)	32	0.0004949	0.0224784	0.0076	0.199616
transcription elongation from RNA polymerase I promoter	28	0.0005	0.0224477	0.0048	0.157058
fatty acid catabolic process	75	0.0005843	0.0259323	0.0021	0.0988793
respiratory chain complex IV assembly	23	0.0006	0.026325	0.0083	0.205425
transcription-coupled nucleotide-excision repair	71	0.0006045	0.0262253	0.0049	0.157658
anaphase-promoting complex-dependent catabolic process	75	0.0006103	0.0261802	0.0008	0.0490286
regulation of telomere maintenance via telomere lengthening	56	0.0006115	0.0259449	1e-12	2.413e-10
ribonucleoprotein complex binding	117	0.0007308	0.0306685	0.001343	0.0730161
RNA methylation	68	0.0007918	0.0328722	0.0028	0.112613
positive regulation of telomere maintenance via telomere lengthening	36	0.0008301	0.0340968	5.65e-08	8.391e-06
peroxisome organization	72	0.0008721	0.0354427	0.0029	0.114254
protein targeting to peroxisome	62	0.0008981	0.036122	0.0073	0.198488
protein localization to peroxisome	62	0.0008981	0.036122	0.0073	0.198488
establishment of protein localization to peroxisome	62	0.0008981	0.036122	0.0073	0.198488
ribosomal small subunit biogenesis	62	0.000944	0.0375754	0.0143	0.271982
carboxylic ester hydrolase activity	86	0.0009556	0.0376473	0.0026	0.112793
microbody part	88	0.001131	0.0441105	0.0099	0.223532
peroxisomal part	88	0.001131	0.0441105	0.0099	0.223532
endopeptidase complex	60	0.001195	0.0461302	0.0088	0.212355
endonuclease activity	103	0.001253	0.0479035	0.0004	0.02808
mitochondrial respiratory chain complex IV assembly	20	0.0013	0.0492088	0.0079	0.203346
proteasome complex	59	0.001328	0.0497893	0.0088	0.213691
RNA methyltransferase activity	58	0.001341	0.0497851	0.0021	0.1001

### Sheet: EnrichPDdownNBB
Name	NumGenes	Pval	CorrectedPvalue	MFPvalue	CorrectedMFPvalue
nucleobase-containing small molecule interconversion	26	1e-12	3.861e-09	0.0002	0.0188342
macroautophagy	141	1.141e-08	2.203e-05	1.336e-07	8.598e-05
electron transport chain	142	9.126e-08	0.0001175	3.145e-08	2.429e-05
energy derivation by oxidation of organic compounds	184	1.255e-07	0.0001211	0.0001	0.0113559
cellular respiration	134	1.945e-07	0.0001502	1.616e-06	0.0005672
mitochondrial translation	109	2.694e-07	0.0001733	3.054e-08	2.948e-05
ribosomal large subunit biogenesis	62	2.833e-07	0.0001563	2.495e-07	0.0001376
regulation of mRNA catabolic process	172	5.103e-07	0.0002463	0.0002	0.019305
regulation of RNA stability	156	9.708e-07	0.0004165	6.366e-05	0.009104
translational elongation	110	1.472e-06	0.0005682	1.215e-06	0.0004692
mitochondrial membrane part	171	1.497e-06	0.0005256	0.0002	0.0198
regulation of mRNA stability	152	1.894e-06	0.0006094	7.098e-05	0.00945
mitochondrial gene expression	132	1.975e-06	0.0005865	7.49e-07	0.0003615
mitochondrial translational elongation	87	2.137e-06	0.0005894	9.894e-07	0.0004245
nucleoside triphosphate metabolic process	198	2.264e-06	0.0005828	5.77e-05	0.008568
ribosomal subunit	172	2.278e-06	0.0005498	0.0001	0.0110314
structural constituent of ribosome	151	2.96e-06	0.0006723	6.845e-05	0.009439
translational termination	95	3.427e-06	0.000735	1.668e-06	0.0005367
ribonucleoside triphosphate metabolic process	178	4.622e-06	0.0009392	0.0002	0.0203211
respiratory electron transport chain	91	4.64e-06	0.0008957	5.591e-05	0.008635
protein folding	180	6.252e-06	0.001149	0.0001	0.0117
purine ribonucleoside triphosphate metabolic process	172	9.92e-06	0.001741	0.0003	0.02574
mitochondrial translational termination	87	1.004e-05	0.001685	3.775e-06	0.001041
large ribosomal subunit	110	1.069e-05	0.00172	4.1e-05	0.006596
mRNA catabolic process	198	1.299e-05	0.002007	0.002121	0.0952322
translational initiation	132	1.412e-05	0.002097	0.0007455	0.0514005
cellular protein complex disassembly	131	1.853e-05	0.00265	8.588e-06	0.002072
unfolded protein binding	100	2.047e-05	0.002822	8.171e-06	0.002103
mitochondrial respiratory chain complex assembly	83	2.168e-05	0.002887	9.583e-05	0.0115627
rRNA processing	191	2.569e-05	0.003307	2.883e-05	0.005565
endopeptidase complex	60	2.653e-05	0.003305	3.175e-05	0.005573
ribonucleoside monophosphate metabolic process	188	3.255e-05	0.003927	0.0005522	0.0426389
viral gene expression	126	3.898e-05	0.00456	0.006232	0.185086
oxidoreductase complex	88	4.443e-05	0.005045	3.065e-05	0.005635
mitochondrial ATP synthesis coupled electron transport	72	4.997e-05	0.005512	0.0013	0.0706944
electron transfer activity	87	5.202e-05	0.005579	1.12e-05	0.002402
organellar large ribosomal subunit	54	5.424e-05	0.00566	1.02e-05	0.002318
mitochondrial large ribosomal subunit	54	5.424e-05	0.00566	1.02e-05	0.002318
ubiquitin-dependent ERAD pathway	66	5.61e-05	0.0057	0.001125	0.0648408
proteasome complex	59	5.974e-05	0.005914	0.0002714	0.0238166
nuclear-transcribed mRNA catabolic process	181	6.348e-05	0.006128	0.0048	0.1584
purine nucleoside triphosphate metabolic process	179	6.375e-05	0.006003	0.0012	0.0671478
establishment of protein localization to endoplasmic reticulum	109	6.608e-05	0.006075	0.0109876	0.237001
ATP synthesis coupled electron transport	73	7.221e-05	0.006484	0.0016	0.0781975
ERAD pathway	81	7.611e-05	0.006678	0.001032	0.0622751
ATP metabolic process	145	8.954e-05	0.007683	0.0005503	0.0433592
positive regulation of multi-organism process	148	9.251e-05	0.007764	2.338e-05	0.00475
protein targeting to ER	105	9.581e-05	0.007871	0.0125644	0.255322
poly-purine tract binding	21	0.0001	0.008044	0.001	0.0612857
positive regulation of viral process	95	0.000101	0.007961	3.729e-06	0.001108
respiratory chain	75	0.0001055	0.008145	0.0013	0.0697125
respiratory chain complex	63	0.0001078	0.00816	0.0005988	0.045331
SCF-dependent proteasomal ubiquitin-dependent protein catabolic process	87	0.000116	0.00861	0.002068	0.0950607
integral component of organelle membrane	187	0.000143	0.0104159	0.003272	0.123854
cellular response to topologically incorrect protein	128	0.0001477	0.0105624	0.002851	0.111181
organellar ribosome	84	0.0001502	0.0105434	3.853e-05	0.006468
mitochondrial ribosome	84	0.0001502	0.0105434	3.853e-05	0.006468
peptidase complex	81	0.0001595	0.0109952	0.000252	0.0226314
positive regulation of translation	102	0.0001609	0.0109007	0.001434	0.074842
protein phosphatase binding	121	0.0001635	0.0108817	0.001441	0.0741778
NADH dehydrogenase complex assembly	55	0.000192	0.0125653	0.0006227	0.0453643
mitochondrial respiratory chain complex I assembly	55	0.000192	0.0125653	0.0006227	0.0453643
cytoplasmic translation	65	0.0001936	0.0124602	0.007253	0.198617
mitochondrial respiratory chain	68	0.0001949	0.0123338	0.0008169	0.0553341
positive regulation of cellular amide metabolic process	126	0.0001966	0.012244	0.0041	0.142604
proteasome accessory complex	24	0.0002	0.0122571	0.0055	0.169884
nucleoid	37	0.0002	0.0120656	7.282e-05	0.009372
mitochondrial nucleoid	37	0.0002	0.0120656	7.282e-05	0.009372
ubiquitin-like protein conjugating enzyme activity	38	0.0002	0.01188	0.000655	0.0468294
antibiotic metabolic process	84	0.00021	0.0122836	0.0001163	0.0121412
oxidative phosphorylation	79	0.0002108	0.0121486	0.002465	0.0991437
translation factor activity, RNA binding	75	0.0002252	0.012788	0.001	0.0632951
hexose metabolic process	126	0.0002366	0.0132398	0.001076	0.0639336
viral transcription	110	0.0002377	0.0131113	0.0183244	0.311676
mitochondrial electron transport, NADH to ubiquinone	42	0.0002469	0.0134264	0.0019	0.0883843
regulation of symbiosis, encompassing mutualism through parasitism	169	0.0002537	0.013606	0.0007	0.04914
inner mitochondrial membrane protein complex	90	0.0002543	0.0134504	0.002116	0.0961359
regulation of mitochondrion organization	165	0.0002688	0.0140232	0.0202758	0.328928
protein glycosylation	200	0.0002913	0.0149939	0.0111029	0.235541
macromolecule glycosylation	200	0.0002913	0.0149939	0.0111029	0.235541
ubiquitin conjugating enzyme activity	35	0.0003031	0.0153996	0.0003273	0.0274698
ribonucleoprotein complex assembly	197	0.000308	0.0154426	0.006401	0.185808
cellular response to unfolded protein	111	0.0003295	0.0163079	0.005305	0.166527
purine ribonucleoside monophosphate metabolic process	178	0.000337	0.0164689	0.003	0.114683
purine nucleoside monophosphate metabolic process	179	0.0003529	0.0170305	0.003	0.11583
response to topologically incorrect protein	164	0.0004137	0.0197198	0.006924	0.193718
anaphase-promoting complex-dependent catabolic process	75	0.0004437	0.0208916	0.0131	0.260717
regulation of macroautophagy	156	0.0004709	0.0219054	0.0009016	0.0580152
nuclear-transcribed mRNA catabolic process, nonsense-mediated decay	113	0.0004764	0.0218963	0.0171471	0.305092
aerobic respiration	64	0.0005272	0.0239466	0.002657	0.104668
negative regulation of G2/M transition of mitotic cell cycle	77	0.0005361	0.0240704	0.002243	0.0962106
retrograde vesicle-mediated transport, Golgi to ER	78	0.0006213	0.0275726	0.009588	0.222996
positive regulation of mitochondrion organization	102	0.0006332	0.0277825	0.0128395	0.256857
mitochondrial respiratory chain complex I	42	0.0006938	0.0301005	0.0034	0.126225
NADH dehydrogenase complex	42	0.0006938	0.0301005	0.0034	0.126225
respiratory chain complex I	42	0.0006938	0.0301005	0.0034	0.126225
regulation of translational initiation	70	0.0006946	0.0297972	0.0054	0.16814
heme metabolic process	26	0.0007	0.0297	0.0103	0.229875
mitotic cytokinetic process	21	0.0007	0.0293772	1e-12	1.287e-09
small nuclear ribonucleoprotein complex	59	0.0007347	0.0305027	0.004436	0.150228
protein targeting to membrane	147	0.0007429	0.0305124	0.0451858	0.475374
single-stranded RNA binding	68	0.00077	0.0312935	0.002221	0.0974394
COPI-coated vesicle	26	0.0008	0.032175	0.0207	0.330259
hexose biosynthetic process	39	0.0008	0.0318433	0.001331	0.0703892
response to unfolded protein	145	0.0008095	0.031892	0.008266	0.205905
Sm-like protein family complex	68	0.0008458	0.0329853	0.007695	0.200754
ribonucleoprotein complex binding	117	0.0008513	0.0328686	0.004376	0.150845
monosaccharide biosynthetic process	45	0.000865	0.0330671	0.0039	0.13689
proteasome regulatory particle	21	0.0009	0.0340676	0.0098	0.223892
heme biosynthetic process	20	0.0009	0.0337369	0.0115	0.242631
nucleoside monophosphate biosynthetic process	84	0.0009214	0.0342084	0.002284	0.0948224
vacuolar transport	124	0.0009504	0.0349471	0.0004615	0.0379094
monosaccharide metabolic process	148	0.0009596	0.0349547	0.007146	0.19707
NIK/NF-kappaB signaling	72	0.0009684	0.034943	0.0089	0.216119
negative regulation of mRNA metabolic process	65	0.0009687	0.0346312	0.006499	0.187267
autophagosome organization	56	0.001007	0.0356857	0.0253291	0.353052
RNA 3'-end processing	111	0.001008	0.0353671	0.003646	0.132817
regulation of proteasomal protein catabolic process	165	0.001066	0.0370865	0.0346635	0.413073
RNA localization	189	0.001095	0.0377475	0.0116179	0.242468
NAD binding	52	0.001149	0.0392536	0.009941	0.225777
nucleoside triphosphate biosynthetic process	68	0.001187	0.040218	0.003374	0.126484
interleukin-1-mediated signaling pathway	87	0.001198	0.0402183	0.009144	0.216597
ribosomal large subunit assembly	25	0.0012	0.0399414	0.0096	0.22195
rRNA modification	29	0.0012	0.0396	0.0024	0.0985787
porphyrin-containing compound metabolic process	31	0.0012	0.0392644	0.0131	0.25938
protein localization to endoplasmic reticulum	131	0.001224	0.0397186	0.0366146	0.427097
cytosolic ribosome	93	0.001246	0.0400848	0.0471928	0.480769
ficolin-1-rich granule lumen	113	0.001292	0.0412363	0.02262	0.342493
regulation of viral process	159	0.00132	0.0417733	0.0008642	0.0565527
polysome	67	0.001329	0.0417206	0.0456022	0.472038
translation initiation factor activity	46	0.001353	0.0421409	0.0039	0.138146
organelle outer membrane	166	0.001366	0.0421866	0.0188928	0.311731
regulation of cellular response to heat	75	0.001395	0.0427366	0.0235	0.348975
negative regulation of proteasomal ubiquitin-dependent protein catabolic process	30	0.0014	0.0425622	0.0188	0.311531
multivesicular body assembly	29	0.0014	0.0422297	1e-12	3.861e-09
NADH dehydrogenase activity	39	0.0014	0.0419023	0.002283	0.0958301
NADH dehydrogenase (ubiquinone) activity	39	0.0014	0.0419023	0.002283	0.0958301
virion assembly	38	0.0014	0.04158	7.838e-05	0.009762
NADH dehydrogenase (quinone) activity	39	0.0014	0.0419023	0.002283	0.0958301
autophagosome assembly	53	0.001455	0.0428709	0.0285636	0.376397
organelle transport along microtubule	69	0.001506	0.0440396	0.0066	0.18876
citrate metabolic process	33	0.00152	0.0441351	0.0008341	0.0555236
SRP-dependent cotranslational protein targeting to membrane	92	0.001528	0.0440317	0.0404235	0.453706
endoplasmic reticulum-Golgi intermediate compartment	114	0.001528	0.0437062	0.009143	0.217909
antigen processing and presentation of exogenous antigen	145	0.001585	0.0450112	0.0346076	0.414969
exoribonuclease complex	25	0.0016	0.045092	0.0022	0.0976345
outer membrane	168	0.001607	0.044971	0.0209278	0.33252
transcription-coupled nucleotide-excision repair	71	0.001618	0.0449463	0.0268	0.368238
spliceosomal snRNP assembly	35	0.001629	0.0449188	0.0105133	0.230636
cotranslational protein targeting to membrane	96	0.001635	0.0447698	0.0415915	0.454915
ribosome assembly	51	0.001654	0.0449818	0.008925	0.214022
positive regulation of autophagy	103	0.001658	0.0447622	0.008381	0.207431
antigen processing and presentation of exogenous peptide antigen	143	0.001684	0.04516	0.033205	0.408295
multivesicular body organization	30	0.0017	0.0452669	0.0001	0.010725
antigen processing and presentation of exogenous peptide antigen via MHC class I, TAP-dependent	62	0.001722	0.0455433	0.0189006	0.309217
late endosome membrane	113	0.001762	0.0462685	0.001183	0.0671701
exosome (RNase complex)	24	0.0018	0.0469581	0.0017	0.0810333
histone mRNA metabolic process	24	0.0018	0.046643	0.0282	0.372877
pyrimidine nucleoside triphosphate metabolic process	21	0.0018	0.046332	0.0089	0.214768
antigen processing and presentation of exogenous peptide antigen via MHC class I	65	0.00187	0.0478086	0.0200729	0.327011
viral budding via host ESCRT complex	20	0.0019	0.0482625	1e-12	1.93e-09
positive regulation of translational initiation	22	0.0019	0.0479471	0.0141	0.273568
establishment of protein localization to mitochondrion	61	0.001932	0.0484386	0.0328478	0.405193
